# Spatiotemporal isoform profiling identifies a central activator of microexon splicing in *C. elegans*

**DOI:** 10.64898/2026.09.14.751627

**Authors:** Bina Koterniak, Ernest Liang, Michael Zoberman, Congrong He, Bikash Choudhary, Nour H. Sadek, Pallavi P. Pilaka-Akella, Adam D. Norris, John A. Calarco

## Abstract

Dynamic alternative splicing programs drive tissue specification and organismal development. Here, we present the most comprehensive, tissue-resolved alternative splicing dataset in *Caenorhabditis elegans* to date, spanning three major tissue types from early embryogenesis to adulthood. We uncovered broad developmental and tissue-regulated alternative splicing trends and identified putative RNA-binding proteins (RBPs) coordinating co-regulated splicing networks governing tissue identity. Among the network of regulated splice variants, we uncovered additional, unannotated microexons for further study in *C. elegans*. Through a forward genetic screen, we identified RBM-25, a U1 snRNP-associated regulatory protein, as a key regulator that preferentially enhances the inclusion of short exons and microexons alongside its binding partner PRP-40. Phenotypic profiling of *rbm-25* mutants demonstrated significant defects in behviour, reproductive fitness, lifespan, and synaptic signalling, indicating a key role for RBM-25-regulated target transcripts in normal physiology and behaviour. Together, these findings expand our appreciation for spatiotemporal isoform diversity during animal development, and provide mechanistic insights into how microexon splicing is regulated.
