## Supplementary material for "Spatiotemporal isoform profiling identifies a central activator of microexon splicing in *C. elegans*": Table S3

### Sheet: Sheet1
label	Gene.ID	Gene.Name	Chromosome	strand	exon_start	exon_end	length	Exons.coords	Junctions.coords
chrI:78151-78172	gene:WBGene00000812	csk-1	I	+	78150	78172	18	78153-78170	77799-78153
chrI:917912-917939	gene:WBGene00022391	prhg-1	I	-	917911	917939	24	917914-917937	917413-917914
chrI:1743250-1743272	gene:WBGene00022159	mppa-1	I	-	1743249	1743272	19	1743252-1743270	1742821-1743252
chrI:2081954-2081978	gene:WBGene00021352	pcyt-2.1	I	+	2081953	2081978	21	2081956-2081976	2081309-2081956
chrI:2133850-2133874	gene:WBGene00021355	Y37E3.17	I	+	2133849	2133874	21	2133852-2133872	2128773-2133852
chrI:2614795-2614821	gene:WBGene00000832	ctn-1	I	+	2614794	2614821	23	2614797-2614819	2614489-2614797
chrI:2687948-2687975	gene:WBGene00000788	cpz-1	I	-	2687947	2687975	24	2687950-2687973	2687893-2687950
chrI:5407478-5407505	gene:WBGene00001491	frm-4	I	-	5407477	5407505	24	5407480-5407503	5407203-5407480
chrI:5557958-5557973	gene:WBGene00006594	tom-1	I	+	5557957	5557973	12	5557960-5557971	5557782-5557960
chrI:5558451-5558481	gene:WBGene00006594	tom-1	I	+	5558450	5558481	27	5558453-5558479	5557782-5558453
chrI:5569543-5569570	gene:WBGene00019713	pqn-52	I	-	5569542	5569570	24	5569545-5569568	5569199-5569545
chrI:7445010-7445022	gene:WBGene00006752	unc-13	I	+	7445009	7445022	9	7445012-7445020	7444151-7445012
chrI:8092390-8092417	gene:WBGene00004378	rme-8	I	+	8092389	8092417	24	8092392-8092415	8092281-8092392
chrI:8934841-8934859	gene:WBGene00009958	madd-4	I	-	8934840	8934859	15	8934843-8934857	8934569-8934843
chrI:8940560-8940569	gene:WBGene00009958	madd-4	I	-	8940559	8940569	6	8940562-8940567	8940277-8940562
chrI:10592941-10592962	gene:WBGene00044070	set-18	I	+	10592940	10592962	18	10592943-10592960	10592664-10592943
chrI:14002356-14002383	gene:WBGene00045077	Y71A12B.18	I	+	14002355	14002383	24	14002358-14002381	14002325-14002358
chrI:14569915-14569942	gene:WBGene00013682	Y105E8A.25	I	-	14569914	14569942	24	14569917-14569940	14567497-14569917
chrI:14590911-14590940	gene:WBGene00013682	Y105E8A.25	I	-	14590910	14590940	26	14590913-14590938	14590812-14590913
chrI:14670928-14670934	gene:WBGene00001334	ero-1	I	+	14670927	14670934	3	14670930-14670932	14669661-14670930
chrV:5682005-5682013	gene:WBGene00017768	F25B4.5	V	-	5682004	5682013	5	5682007-5682011	5681675-5682007
chrV:6141469-6141496	gene:WBGene00001374	exp-2	V	+	6141468	6141496	24	6141471-6141494	6139935-6141471
chrV:6216478-6216496	gene:WBGene00004373	rme-1	V	+	6216477	6216496	15	6216480-6216494	6216418-6216480
chrV:6574418-6574442	gene:WBGene00001506	fut-2	V	-	6574417	6574442	21	6574420-6574440	6574268-6574420
chrV:7010376-7010403	gene:WBGene00016360	C33G8.2	V	+	7010375	7010403	24	7010378-7010401	7010280-7010378
chrV:7996348-7996372	gene:WBGene00022397	Y97E10AR.2	V	+	7996347	7996372	21	7996350-7996370	7996259-7996350
chrV:8796462-8796468	gene:WBGene00006467	magu-2	V	-	8796461	8796468	3	8796464-8796466	8795565-8796464
chrV:8925420-8925447	gene:WBGene00019204	H14N18.4	V	-	8925419	8925447	24	8925422-8925445	8925272-8925422
chrV:10511149-10511179	gene:WBGene00007951	dmsr-8	V	-	10511148	10511179	27	10511151-10511177	10510963-10511151
chrV:10643781-10643811	gene:WBGene00007862	C32C4.1	V	+	10643780	10643811	27	10643783-10643809	10643694-10643783
chrV:10828040-10828070	gene:WBGene00007799	nrx-1	V	+	10828039	10828070	27	10828042-10828068	10827902-10828042
chrV:10993184-10993214	gene:WBGene00009965	frpr-9	V	+	10993183	10993214	27	10993186-10993212	10992988-10993186
chrV:12498998-12499023	gene:WBGene00012245	rbm-25	V	+	12498997	12499023	22	12499000-12499021	12498936-12499000
chrV:12912571-12912601	gene:WBGene00003738	nid-1	V	+	12912570	12912601	27	12912573-12912599	12912529-12912573
chrV:20891417-20891447	gene:WBGene00006812	unc-80	V	+	20891416	20891447	27	20891419-20891445	20891338-20891419
chrX:2360428-2360455	gene:WBGene00020767	lgc-40	X	+	2360427	2360455	24	2360430-2360453	2360288-2360430
chrX:2362612-2362633	gene:WBGene00020767	lgc-40	X	+	2362611	2362633	18	2362614-2362631	2362350-2362614
chrX:2910421-2910445	gene:WBGene00003776	nmy-1	X	+	2910420	2910445	21	2910423-2910443	2910340-2910423
chrX:3122511-3122529	gene:WBGene00004951	spc-1	X	-	3122510	3122529	15	3122513-3122527	3122219-3122513
chrX:4390830-4390851	gene:WBGene00001082	dpy-23	X	+	4390829	4390851	18	4390832-4390849	4390089-4390832
chrX:5140777-5140806	gene:WBGene00016292	tbc-7	X	+	5140776	5140806	26	5140779-5140804	5140614-5140779
chrX:5682278-5682306	gene:WBGene00020920	set-20	X	-	5682277	5682306	25	5682280-5682304	5682232-5682280
chrX:6173207-6173235	gene:WBGene00020786	T25B2.2	X	+	6173206	6173235	25	6173209-6173233	6172791-6173209
chrX:6618548-6618554	gene:WBGene00016088	clec-266	X	-	6618547	6618554	3	6618550-6618552	6618504-6618550
chrX:7000651-7000672	gene:WBGene00017157	tyra-2	X	-	7000650	7000672	18	7000653-7000670	6998945-7000653
chrX:7239823-7239844	gene:WBGene00018522	F46H5.7	X	-	7239822	7239844	18	7239825-7239842	7239585-7239825
chrX:7693551-7693581	gene:WBGene00002242	kvs-1	X	-	7693550	7693581	27	7693553-7693579	7693122-7693553
chrX:7767647-7767659	gene:WBGene00000950	deg-1	X	+	7767646	7767659	9	7767649-7767657	7767574-7767649
chrX:8390597-8390624	gene:WBGene00006942	wrk-1	X	-	8390596	8390624	24	8390599-8390622	8388935-8390599
chrX:9993269-9993291	gene:WBGene00001708	grk-1	X	-	9993268	9993291	19	9993271-9993289	9993221-9993271
chrX:10101658-10101688	gene:WBGene00012326	W07E11.1	X	+	10101657	10101688	27	10101660-10101686	10101594-10101660
chrX:10424120-10424150	gene:WBGene00003247	mig-15	X	-	10424119	10424150	27	10424122-10424148	10423811-10424122
chrX:10789074-10789095	gene:WBGene00011460	ttr-14	X	+	10789073	10789095	18	10789076-10789093	10789024-10789076
chrX:10801060-10801090	gene:WBGene00004036	plc-1	X	-	10801059	10801090	27	10801062-10801088	10800840-10801062
chrX:11074697-11074703	gene:WBGene00012258	W04G3.5	X	+	11074696	11074703	3	11074699-11074701	11074627-11074699
chrX:11670485-11670512	gene:WBGene00011444	T04F8.6	X	+	11670484	11670512	24	11670487-11670510	11670440-11670487
chrX:11828990-11828996	gene:WBGene00044079	tag-241	X	+	11828989	11828996	3	11828992-11828994	11828797-11828992
chrX:12506007-12506031	gene:WBGene00004739	scd-1	X	-	12506006	12506031	21	12506009-12506029	12505909-12506009
chrX:16125997-16126006	gene:WBGene00014213	ZK1073.1	X	-	16125996	16126006	6	16125999-16126004	16125735-16125999
chrX:17059196-17059226	gene:WBGene00016269	C30G4.4	X	-	17059195	17059226	27	17059198-17059224	17058246-17059198
chrII:3017183-3017205	gene:WBGene00016571	C41H7.1	II	+	3017182	3017205	19	3017185-3017203	3017107-3017185
chrII:4609929-4609956	gene:WBGene00018044	F35D11.3	II	+	4609928	4609956	24	4609931-4609954	4609867-4609931
chrII:5090560-5090587	gene:WBGene00004040	pld-1	II	-	5090559	5090587	24	5090562-5090585	5090435-5090562
chrII:5207034-5207049	gene:WBGene00016415	ampd-1	II	+	5207033	5207049	12	5207036-5207047	5206984-5207036
chrII:5753081-5753108	gene:WBGene00002054	ifb-2	II	+	5753080	5753108	24	5753083-5753106	5752867-5753083
chrII:6159837-6159858	gene:WBGene00001373	exp-1	II	-	6159836	6159858	18	6159839-6159856	6159699-6159839
chrII:6795050-6795059	gene:WBGene00020478	T13C2.2	II	+	6795049	6795059	6	6795052-6795057	6793787-6795052
chrII:7049884-7049914	gene:WBGene00022855	tcer-1	II	-	7049883	7049914	27	7049886-7049912	7049826-7049886
chrII:7751071-7751098	gene:WBGene00015061	cpna-2	II	+	7751070	7751098	24	7751073-7751096	7750897-7751073
chrII:8170240-8170261	gene:WBGene00011473	T05C12.11	II	-	8170239	8170261	18	8170242-8170259	8169967-8170242
chrII:9197982-9198006	gene:WBGene00002299	let-23	II	+	9197981	9198006	21	9197984-9198004	9197647-9197984
chrII:9767592-9767615	gene:WBGene00014261	shk-1	II	+	9767591	9767615	20	9767594-9767613	9767508-9767594
chrII:10460639-10460669	gene:WBGene00014065	ZK673.11	II	+	10460638	10460669	27	10460641-10460667	10460527-10460641
chrII:11060195-11060219	gene:WBGene00006788	unc-53	II	-	11060194	11060219	21	11060197-11060217	11060064-11060197
chrII:13503149-13503179	gene:WBGene00009742	F45H10.5	II	+	13503148	13503179	27	13503151-13503177	13502934-13503151
chrII:14664400-14664415	gene:WBGene00006787	unc-52	II	-	14664399	14664415	12	14664402-14664413	14664211-14664402
chrIV:139234-139260	gene:WBGene00000674	col-99	IV	-	139233	139260	23	139236-139258	138855-139236
chrIV:143290-143320	gene:WBGene00000674	col-99	IV	-	143289	143320	27	143292-143318	141750-143292
chrIV:157371-157392	gene:WBGene00021400	Y38C1AA.9	IV	-	157370	157392	18	157373-157390	157159-157373
chrIV:750035-750062	gene:WBGene00021948	kvs-5	IV	+	750034	750062	24	750037-750060	749971-750037
chrIV:1569036-1569060	gene:WBGene00003794	npp-8	IV	-	1569035	1569060	21	1569038-1569058	1568455-1569038
chrIV:1831411-1831436	gene:WBGene00000553	cmk-1	IV	+	1831410	1831436	22	1831413-1831434	1831122-1831413
chrIV:5204737-5204767	gene:WBGene00006586	tni-4	IV	+	5204736	5204767	27	5204739-5204765	5204630-5204739
chrIV:5982281-5982302	gene:WBGene00006780	unc-44	IV	+	5982280	5982302	18	5982283-5982300	5981422-5982283
chrIV:6448846-6448867	gene:WBGene00022247	lgc-10	IV	-	6448845	6448867	18	6448848-6448865	6448456-6448848
chrIV:7351238-7351262	gene:WBGene00021497	Y40C5A.4	IV	-	7351237	7351262	21	7351240-7351260	7350688-7351240
chrIV:7691140-7691167	gene:WBGene00002173	itr-1	IV	+	7691139	7691167	24	7691142-7691165	7690736-7691142
chrIV:7692935-7692965	gene:WBGene00002173	itr-1	IV	+	7692934	7692965	27	7692937-7692963	7692662-7692937
chrIV:9351367-9351391	gene:WBGene00007505	pezo-1	IV	-	9351366	9351391	21	9351369-9351389	9350586-9351369
chrIV:9402393-9402411	gene:WBGene00010150	F56D5.6	IV	+	9402392	9402411	15	9402395-9402409	9402310-9402395
chrIV:9570345-9570369	gene:WBGene00003808	npr-2	IV	-	9570344	9570369	21	9570347-9570367	9570006-9570347
chrIV:10930394-10930424	gene:WBGene00001017	dnc-1	IV	-	10930393	10930424	27	10930396-10930422	10930237-10930396
chrIV:11293776-11293805	gene:WBGene00010047	F54D1.6	IV	+	11293775	11293805	26	11293778-11293803	11293701-11293778
chrIV:11993338-11993368	gene:WBGene00006759	unc-22	IV	-	11993337	11993368	27	11993340-11993366	11993095-11993340
chrIV:12445140-12445164	gene:WBGene00007731	C25G4.3	IV	-	12445139	12445164	21	12445142-12445162	12445086-12445142
chrIV:12778103-12778127	gene:WBGene00006767	unc-31	IV	+	12778102	12778127	21	12778105-12778125	12777954-12778105
chrIV:12784061-12784076	gene:WBGene00006767	unc-31	IV	+	12784060	12784076	12	12784063-12784074	12783826-12784063
chrIV:14504011-14504038	gene:WBGene00013289	tag-273	IV	-	14504010	14504038	24	14504013-14504036	14503724-14504013
chrIV:16766227-16766253	gene:WBGene00012793	Y43D4A.7	IV	+	16766226	16766253	23	16766229-16766251	16765803-16766229
chrIV:16858015-16858042	gene:WBGene00020284	mel-46	IV	-	16858014	16858042	24	16858017-16858040	16856357-16858017
chrIII:337639-337646	gene:WBGene00021756	Y50D7A.8	III	-	337638	337646	4	337641-337644	337547-337641
chrIII:591062-591085	gene:WBGene00021906	Y55B1AR.2	III	-	591061	591085	20	591064-591083	588372-591064
chrIII:847570-847591	gene:WBGene00019326	K02F3.2	III	+	847569	847591	18	847572-847589	847270-847572
chrIII:847689-847716	gene:WBGene00019326	K02F3.2	III	+	847688	847716	24	847691-847714	847270-847691
chrIII:2377091-2377115	gene:WBGene00019199	H14E04.2	III	+	2377090	2377115	21	2377093-2377113	2377009-2377093
chrIII:2703593-2703610	gene:WBGene00022173	set-27	III	+	2703592	2703610	14	2703595-2703608	2702207-2703595
chrIII:2934892-2934917	gene:WBGene00019994	cdh-1	III	+	2934891	2934917	22	2934894-2934915	2934657-2934894
chrIII:4090056-4090064	gene:WBGene00007271	C03C10.5	III	-	4090055	4090064	5	4090058-4090062	4089940-4090058
chrIII:5031636-5031664	gene:WBGene00002218	klp-6	III	+	5031635	5031664	25	5031638-5031662	5031535-5031638
chrIII:5256019-5256025	gene:WBGene00001660	gop-1	III	+	5256018	5256025	3	5256021-5256023	5255959-5256021
chrIII:5613143-5613173	gene:WBGene00000239	bas-1	III	+	5613142	5613173	27	5613145-5613171	5613018-5613145
chrIII:5891243-5891270	gene:WBGene00016197	pxl-1	III	-	5891242	5891270	24	5891245-5891268	5890677-5891245
chrIII:5968971-5968998	gene:WBGene00017773	dct-6	III	+	5968970	5968998	24	5968973-5968996	5968896-5968973
chrIII:6166439-6166466	gene:WBGene00001160	efk-1	III	-	6166438	6166466	24	6166441-6166464	6166295-6166441
chrIII:7486796-7486817	gene:WBGene00003497	mup-4	III	-	7486795	7486817	18	7486798-7486815	7486535-7486798
chrIII:9396929-9396950	gene:WBGene00004343	rgr-1	III	+	9396928	9396950	18	9396931-9396948	9396699-9396931
chrIII:9855935-9855965	gene:WBGene00010778	gpdh-2	III	-	9855934	9855965	27	9855937-9855963	9855583-9855937
chrIII:10317263-10317289	gene:WBGene00006785	unc-50	III	-	10317262	10317289	23	10317265-10317287	10317104-10317265
chrIII:11023649-11023678	gene:WBGene00012967	kvs-4	III	+	11023648	11023678	26	11023651-11023676	11023592-11023651
chrIII:11423186-11423214	gene:WBGene00006683	twk-31	III	+	11423185	11423214	25	11423188-11423212	11423081-11423188
chrIII:12269552-12269576	gene:WBGene00013557	Y75B8A.24	III	-	12269551	12269576	21	12269554-12269574	12265163-12269554
chrIII:12481726-12481756	gene:WBGene00013042	cccp-1	III	+	12481725	12481756	27	12481728-12481754	12481676-12481728
chrIII:13311963-13311990	gene:WBGene00012804	Y43F4B.7	III	+	13311962	13311990	24	13311965-13311988	13309843-13311965
chrI:13687246-13687258	gene:WBGene00012235	W04A4.6	I	-	13687245	13687258	9	13687248-13687256	13685687-13687248
chrV:10511162-10511179	gene:WBGene00007951	dmsr-8	V	-	10511161	10511179	14	10511164-10511177	10510963-10511164
chrX:5742950-5742962	gene:WBGene00016570	gnrr-4	X	-	5742949	5742962	9	5742952-5742960	5742815-5742952
chrX:15571237-15571243	gene:WBGene00001130	dyn-1	X	+	15571236	15571243	3	15571239-15571241	15571036-15571239
chrIV:157371-157380	gene:WBGene00021400	Y38C1AA.9	IV	-	157370	157380	6	157373-157378	157159-157373
chrIV:1569036-1569054	gene:WBGene00003794	npp-8	IV	-	1569035	1569054	15	1569038-1569052	1568455-1569038
chrIII:7985341-7985353	gene:WBGene00000542	clp-1	III	+	7985340	7985353	9	7985343-7985351	7985175-7985343
chrIII:9961233-9961242	gene:WBGene00007010	alx-1	III	+	9961232	9961242	6	9961235-9961240	9960786-9961235
chrI:2687949-2687975	gene:WBGene00000788	cpz-1	I	-	2687948	2687975	23	2687951-2687973	2687893-2687951
chrI:3833545-3833572	gene:WBGene00018764	F53F10.2	I	+	3833544	3833572	24	3833547-3833570	3833062-3833547
chrI:13043533-13043557	gene:WBGene00012274	W05B5.1	I	+	13043532	13043557	21	13043535-13043555	13043107-13043535
chrI:13043533-13043551	gene:WBGene00012274	W05B5.1	I	+	13043532	13043551	15	13043535-13043549	13043107-13043535
chrI:14832839-14832869	gene:WBGene00009304	eva-1	I	-	14832838	14832869	27	14832841-14832867	14832132-14832841
chrV:10574704-10574726	gene:WBGene00011891	del-6	V	+	10574703	10574726	19	10574706-10574724	10574631-10574706
chrV:16026161-16026191	gene:WBGene00011688	T10C6.6	V	+	16026160	16026191	27	16026163-16026189	16025601-16026163
chrV:18980899-18980929	gene:WBGene00012698	sws-1	V	-	18980898	18980929	27	18980901-18980927	18980834-18980901
chrV:19535881-19535905	gene:WBGene00012812	Y43F8B.1	V	-	19535880	19535905	21	19535883-19535903	19535155-19535883
chrV:20498275-20498282	gene:WBGene00012615	dct-16	V	-	20498274	20498282	4	20498277-20498280	20498238-20498277
chrX:2623287-2623314	gene:WBGene00018837	F54G2.1	X	-	2623286	2623314	24	2623289-2623312	2622925-2623289
chrX:4525145-4525174	gene:WBGene00003963	pdi-2	X	+	4525144	4525174	26	4525147-4525172	4524881-4525147
chrX:5291679-5291697	gene:WBGene00000092	ags-3	X	-	5291678	5291697	15	5291681-5291695	5290670-5291681
chrX:7600688-7600718	gene:WBGene00006671	twk-17	X	-	7600687	7600718	27	7600690-7600716	7600466-7600690
chrX:10381373-10381383	gene:WBGene00001122	dyf-6	X	-	10381372	10381383	7	10381375-10381381	10381308-10381375
chrX:14704675-14704699	gene:WBGene00009574	F40E10.6	X	-	14704674	14704699	21	14704677-14704697	14704340-14704677
chrII:411641-411651	gene:WBGene00016073	C24H12.4	II	+	411640	411651	7	411643-411649	411595-411643
chrII:650228-650258	gene:WBGene00019498	K07E8.7	II	-	650227	650258	27	650230-650256	650184-650230
chrII:6586160-6586172	gene:WBGene00016964	C56C10.7	II	-	6586159	6586172	9	6586162-6586170	6586112-6586162
chrII:9060853-9060883	gene:WBGene00011977	T24B8.3	II	-	9060852	9060883	27	9060855-9060881	9059950-9060855
chrII:9060853-9060882	gene:WBGene00011977	T24B8.3	II	-	9060852	9060882	26	9060855-9060880	9059950-9060855
chrII:9060856-9060884	gene:WBGene00011977	T24B8.3	II	-	9060855	9060884	25	9060858-9060882	9060100-9060858
chrIV:1746086-1746112	gene:WBGene00021506	Y41D4A.4	IV	+	1746085	1746112	23	1746088-1746110	1746072-1746088
chrIV:2611234-2611260	gene:WBGene00022101	Y69A2AR.32	IV	+	2611233	2611260	23	2611236-2611258	2610843-2611236
chrIV:5979452-5979458	gene:WBGene00006780	unc-44	IV	+	5979451	5979458	3	5979454-5979456	5979416-5979454
chrIV:5987228-5987258	gene:WBGene00006780	unc-44	IV	+	5987227	5987258	27	5987230-5987256	5986668-5987230
chrIV:9145585-9145609	gene:WBGene00001444	flp-1	IV	+	9145584	9145609	21	9145587-9145607	9145435-9145587
chrIV:9925130-9925154	gene:WBGene00001113	dur-1	IV	-	9925129	9925154	21	9925132-9925152	9924333-9925132
chrIV:10496532-10496544	gene:WBGene00006527	tax-6	IV	-	10496531	10496544	9	10496534-10496542	10495266-10496534
chrIV:13266126-13266147	gene:WBGene00006763	unc-26	IV	-	13266125	13266147	18	13266128-13266145	13265983-13266128
chrIV:14053647-14053653	gene:WBGene00012538	Y37A1B.5	IV	+	14053646	14053653	3	14053649-14053651	14053183-14053649
chrIV:14077601-14077620	gene:WBGene00009924	cfp-1	IV	+	14077600	14077620	16	14077603-14077618	14077581-14077603
chrIII:3374-3401	gene:WBGene00019183	npr-30	III	+	3373	3401	24	3376-3399	3351-3376
chrIII:731904-731928	gene:WBGene00003936	pat-12	III	-	731903	731928	21	731906-731926	730144-731906
chrIII:803272-803290	gene:WBGene00015173	trpp-11	III	+	803271	803290	15	803274-803288	803175-803274
chrIII:1067831-1067855	gene:WBGene00006697	uaf-1	III	-	1067830	1067855	21	1067833-1067853	1063149-1067833
chrIII:1067926-1067954	gene:WBGene00006697	uaf-1	III	-	1067925	1067954	25	1067928-1067952	1067853-1067928
chrIII:1207192-1207205	gene:WBGene00022489	Y119D3B.12	III	+	1207191	1207205	10	1207194-1207203	1206942-1207194
chrIII:5312612-5312618	gene:WBGene00004095	pqe-1	III	+	5312611	5312618	3	5312614-5312616	5312137-5312614
chrIII:9550364-9550385	gene:WBGene00006755	unc-16	III	+	9550363	9550385	18	9550366-9550383	9549457-9550366
chrIII:12053484-12053508	gene:WBGene00000201	arx-3	III	-	12053483	12053508	21	12053486-12053506	12052714-12053486
chrIII:13463395-13463420	gene:WBGene00006439	ant-1.1	III	+	13463394	13463420	22	13463397-13463418	13463282-13463397
chrIII:13463397-13463412	gene:WBGene00006439	ant-1.1	III	+	13463396	13463412	12	13463399-13463410	13463289-13463399
chrIII:13726921-13726937	gene:WBGene00012306	W06F12.2	III	-	13726920	13726937	13	13726923-13726935	13726848-13726923
chrII:307645-307675	gene:WBGene00019279	K01A2.4	II	+	307644	307675	27	307647-307673	307597-307647
