## Supplementary material for "Spatiotemporal isoform profiling identifies a central activator of microexon splicing in *C. elegans*": Table S5

### Sheet: Aldicarb assays
aldicarb assays, blinded, 3 replicates per strain, repeated 2x on two different days
Time	strain1-plate1-26	strain1-plate2-25	strain1-plate3-25		strain2-plate1-27	strain2-plate2-25	strain2-plate3-24			unblinded: strain 1 = N2; strain 2 = rbm-25
30	0	0	0		0	0	0
60	2	0	1		0	0	1
90	6	7	10		2	3	2
120	15	15	16		8	7	9
150	22	21	23		19	20	19
180	24	24	25		24	24	22
210	25	25	25		26	24	24
240	26	25	25		27	25	24
Time	strain1-plate1-20	strain1-plate2-23	strain1-plate3-25		strain2-plate1-20	strain2-plate2-24	strain2-plate3-24
30	0	0	0		0	0	0
60	3	2	2		0	1	0
90	8	6	6		3	2	5
120	13	12	13		9	10	12
150	17	17	16		14	17	18
180	20	21	21		18	21	21
210	20	23	25		20	23	22
240	20	23	25		20	24	24

### Sheet: Levamisole assays
levamisole assays, blinded, 3 replicates per strain
Time	strain1-plate1-24	strain1-plate2-25	strain1-plate3-25		strain2-plate1-25	strain2-plate2-26	strain2-plate3-26
30	0	0	0		3	6	3			unblinded: strain 1 = N2; strain 2 = rbm-25
60	6	9	3		5	9	7
90	12	18	9		14	15	14
120	18	21	22		20	21	23
150	23	25	21		23	22	24
180	24	25	25		24	25	25
210	24	25	25		25	26	26
