## Supplementary material for "Spatiotemporal isoform profiling identifies a central activator of microexon splicing in *C. elegans*": Table S6

### Sheet: Sheet1
	primer_identifier	description	sequence
2-colour reporter cloning	daf-3 exon 3 two colour reporter primers	???	???
	erp-1 exon 6 two colour reporter primers	???	???
	kvs-5 exon 6 two colour reporter primers	???	???
	oBS224	W04G3_rgef_long_F	gcatcgacgacgacgacgGGTACCaccATGGGTGCCAGTCGTTTAGTCTCATTG
	oBS225	W04G3_rgef_long_R	CTTTTAAATTTATAACTCACATTCCTGCAAAGTG
	oBS233	W04G3_gblock	GAAGAATCAGGTCTcGAAGATGGACGTCAATCGCCACCACCAAATGTCACTTCGTACGATTTTCTCCCAGCTCAGGAGTCCAAGCAGAAGCCACCACTTACAGTTGTTGGAGACGTTGGTGGACGGATTGCAATTATGGTGGTAAGTTATGCGATACATTTAAAGCTTTAATTCTGTTTTAACAAGCTTCATTAATTGAACAAAGTTGGAGTATTGCTTTGTACTGAGAGAAAGATTGACTCCATTGACACCACCAAACGGAATTTAATTTCAAATATTTCCAGGACGACATCATTcACGACGCTCAATCGTTTGTTGCCGCCGCcGAAGTTCTGAAGGCTCGTGGTGCATACAAGATTTACGTCATTGCCACTCATGGGGTTCTGTCGTCcGATGCTC…
	oBS219	clp-1_rgef_long_F	gcatcgacgacgacgacgGGTACCaccATGAACACTTTCGCCAACAATCCAC
	oBS220	clp-1_rgef_long_R	TCAATTAGCCAACTTACATTTGTTCATCTG
	oBS221	clp-1_gblock	CAGATGAACAAaTGTAAGTTGGCTAATTGAAAATCTTGTGAAACCGGTAAAATTGTCCAAATCACGTCGTTTCTAGTTCAAAATAACCCACATTCAGTGAACCTCACCCACTTTGTTTAGTGTGTATTGTTTTATTGTTGAAGTACACGTGCTGATTTTTTGACATTATCTAACCAATATTTATGTTTTGTTGTTTACTATTGGATGTGTGAAACGTATCAAATAACAGAAAAATGCAGTCATTTGAAAGAAAATTGTATTTTCTGTCTCTGTGTTCGTCCGAACCAAAGATTTTTTCAAGCTTTATAAAATTACATACTATTCAGGCCGGAAAcAACCGTGGTCGACTGAGcAAACAGTTCTTCGCTGCCAACAAATCCGCGATGAGATCGGCCGCTT…
	oBS229	madd-4_rgef_F	gcatcgacgacgacgacgGGTACCaccATGGAATACACTGCATGCGCTTCAAATTG
	oBS230	madd-4_rgef_R	GAAAAACTCACCGGGCATCTGAAATTATTA
	oBS231	madd-4_gblock	TTAATAATTTCAGATGcCCGGTGAGTTTTTCCAAAAAGATCCCAAATCAGGGTGTGGTAAGCTGAAAGAGTGTGCCCCATAAGAATGACGGGGATTATTGATTTTTTATTTTTTCTCAATTTATTTTTGTTTTCTATATCACATTCACTTCTATTTGAATTTTCTCGATAAATATTTTTATCGTTTAGGAATGGCTAAGTTCAATTTTTAGATAATTTGAGACTGACATCTCTTTGCTTTATTAGACGCTGTGTGTCAATTTGAATATTTATGGATTTTGAAGTAATGAACTGAAAACTTGCAGATGGATGGCTGCAGACTGGACAGAATGTGTACCACATTGTGGcGAAGGGACAAGAAAAAGAGAGGTTTACTGTGTACAGACGGCGCAcAATGTTA…
gRNA for rbm-25 CRISPR in/del	oBS304	P3G5_rbm-25_W04D2.6ac_sg1_F	TTCTAATACGACTCACTATAGACGACCATGGCTTTCAGACAGTTTTAGAGCTAGAAATAG
	oBS305	P3G5_rbm-25_W04D2.6ac_sg2_F	TTCTAATACGACTCACTATAGTTAAAACACTTACTTGCTTCGTTTTAGAGCTAGAAATAG
for rbm-25 CRISPR EMS mutation	oBS390	rbm-25_pointmutation_gRNA	TTCTAATACGACTCACTATAGACCTATAGTTTCTAAATTTCGTTTTAGAGCTAGAAATAG
	oBS391	rbm-25_pointmutation_ssODN	gaaaaccaatatatctggatttacctatagtttctatttttcaaGCAAAAAAGAACTGAAGTTAAAGCATGACGAGCTA
microexon RT-PCRs	oBS348	cpna-2_upstreamexon_F	CACTTCAAGACGCTTGA
	oBS349	cpna-2_microexon_F	CATACATCGGCGATTTTTC
	oBS350	cpna-2_downstreamexon_R	GACTTGGTGTAATCAATTCC
	oBS351	csk-1_upstreamexon_F	CATTCGGACGAGTACCG
	oBS352	csk-1_microexon_F	GAGCCGATGGTCGTTC
	oBS353	csk-1_downstreamexon_R	CGGTGGACATCCTTCAG
	oBS354	dnc-1_upstreamexon_F	CGACAAACGGAAATTGC
	oBS355	dnc-1_microexon_F	ATTGAGTTTTCGAAGATGTG
	oBS356	dnc-1_downstreamexon_R	CCATATTGAAATTCTTGTCG
	oBS357	lgc-10_upstreamexon_F	CAGTCCAGGATCCAATG
	oBS358	lgc-10_microexon_F	AATCAGAGTAACGAAAATGT
	oBS359	lgc-10_downstreamexon_R	CACAATTCCAAGTAGAACTG
	oBS360	lgc-40_upstreamexon_F	GAAACTTTGTACAACAGATTTG
	oBS361	lgc-40_microexon_F	AGTATATACGCGTTCACG
	oBS362	lgc-40_downstreamexon_R	GAATGAGCTCATTCCTTC
	oBS363	madd-4_upstream_microexon_F	GCCCTTCAAGATGCCG
	oBS364	madd-4_downstream_microexon_R	GTACTGTAACATTATGCGCC
	oBS365	nid-1_upstreamexon_F	CCCAGATTATGAAGAAGAATACG
	oBS366	nid-1_microexon_F	AAAAGTATAGACACGTTGAAGG
	oBS367	nid-1_downstreamexon_R	CGATATGTTTGAACATTTCCTC
	oBS368	noca-2_upstreamexon_F	GATCAAAACTTATCAAGCGA
	oBS369	noca-2_microexon_F	TCGTTACTCGAAAAGTAGG
	oBS370	noca-2_downstreamexon_R	CGTAGTCATTCACATGTG
	oBS371	pld-1_upstreamexon_F	CTCAACAATCGTCTCATG
	oBS372	pld-1_microexon_F	ATTTCGTGGTAAAGTTCAG
	oBS373	pld-1_downstreamexon_R	GCTTGTGATCAGAAATAATATC
	oBS374	rbm-25_upstreamexon_F	GTGCGTGATGATCTACG
	oBS375	rbm-25_microexon_F	CATTATTTGCATCATTGGTTAG
	oBS376	rbm-25_downstreamexon_R	CAAATCATCTTCGTCTGC
	oBS377	tni-4_upstreamexon_F	ATGAGTGACGTTGACG
	oBS378	tni-4_microexon_F	CCTTATCCCCCACATATG
	oBS379	tni-4_downstreamexon_R	CTTCATTCTTGAGGCCTC
	oBS380	unc-104_upstreamexon_F	GAGCTTGACAACGTTG
	oBS381	unc-104_microexon_F	AACGAATTAGATAAAGATGCA
	oBS382	unc-104_downstreamexon_R	CGTCAGCACAGAATCAC
	oBS383	Y75B8A.24_upstreamexon_F	GCAGGACTTTCAACGAA
	oBS384	Y75B8A.24_microexon_F	ATCGAATCACCCCGAT
	oBS385	Y75B8A.24_downstreamexon_R	CGAATCAACTAATCCAACAC
	oBS397	exp-1_upstreamexon_F	GCTCAACCCAATACGG
	oBS398	exp-1_microexon_F	AGGCGTCGACTCTTAT
	oBS399	exp-1_downstreamexon_R	GAACTTGCCGGTGATC
	oBS400	kvs-5_upstreamexon_F	GCTCACCATTCACACA
	oBS401	kvs-5_microexon_F	GATGAAGCTGCTGAGTT
	oBS402	kvs-5_downstreamexon_R	GGATCAGCCATAATCTACG
